## Supplemental table 2 for "Cardiac Fibroblasts regulate myocardium and coronary vasculature development via the collagen signaling pathway"

	atrial_cm	ventricular_cm	endocardial_ec	vascular_ec	epicardial	fibroblasts	mural_cells	immune	blood
atrial_cm	0.229522153304271	0.226711441151089	0.483229115934955	0.680645503547824	0.407352481409392	0.451363072103241	0.570380924449416	0.409159365015617	0.00355972143322844
ventricular_cm	0.220290991209782	0.17453977303248	0.395456361587694	0.55307157623273	0.3267830779921	0.35032383433666	0.436236021192705	0.378591698319966	0.00492689302378773
endocardial_ec	0.702462552549358	0.690742655029856	1.2543521410274	1.53925707521769	1.45960974396903	1.45336136305104	1.4502545039464	1.27925071511958	0.175517834388032
vascular_ec	0.399501765633931	0.39700745935988	0.937076675071126	1.26120990606718	0.845773145481025	0.79158777131075	0.985387945941252	0.682221088210104	0.00240745153332762
epicardial	0.70359400949466	0.733728205535419	1.24019307467428	1.74334554283346	1.87423310536366	1.79094733856659	1.65875479469885	1.48693131389668	0.239666214435778
fibroblasts	1.07878917539186	1.16991190455524	1.77636369853059	2.46489025768447	2.71968053356812	2.72616681742738	2.46631067340265	2.11771695161713	0.287636846939389
mural_cells	0.431361185568357	0.485959006412738	0.896050875501503	1.25492043450753	1.31921995986694	1.30392935766679	1.31705375827936	1.0534754990514	0.0547448507162044
immune	0.0369126764002086	0.0282847978676992	0.0713837744779293	0.0774127133701312	0.0229719645056009	0.0594069392907406	0.0188241542895409	0.21740060636857	0.00248143233863925
blood	0	0.000106319777193145	0.0178984887930688	0.00895476267439625	0.0294524924052258	0.0304853836878085	0.0166790208697536	0.0443365723650235	0.0014370473016871
